# A positional and combinatorial regulatory code for alternative splicing

**DOI:** 10.64898/2026.06.10.729476

**Authors:** Mina Yoshida, Masahiko Ajiro, Hiroki Ueda, Kazuki Nishimura, Ryoichi Maenosono, Mayumi Hanzawa, Natsuko Shinohara, Marimu Sakumoto, Syuzo Kaneko, Ryuji Hamamoto, Rinshi S. Kasai, Genta Nagae, Hirotaka Matsui, Atsushi Iwama, Hiroyuki Aburatani, Shungo Adachi, Asuka Kawachi, Akihide Yoshimi

**Affiliations:** Division of Cancer RNA Research, National Cancer Center Research Institute, Tokyo, Japan; Health and Disease Omics Center, Chiba University, Chiba, Japan; Division of Medical AI Research and Development, National Cancer Center Research Institute, Tokyo, Japan; Division of Advanced Bioimaging, National Cancer Center Research Institute, Tokyo, Japan; Genome Science & Medicine Laboratory, Research Center for Advanced Science and Technology, The University of Tokyo, Tokyo, Japan; Department of Laboratory Medicine, National Cancer Center Hospital, Tokyo, Japan; Division of Stem Cell & Molecular Medicine, The Institute of Medical Science, The University of Tokyo, Tokyo, Japan; Division of Proteomics, National Cancer Center Research Institute, Tokyo, Japan

**Author notes:** Correspondence: Masahiko Ajiro, PhD, Senior Research Scientist, Division of Cancer RNA Research National Cancer Center Research Institute, 5-1-1 Tsukiji, Chuo-ku, Tokyo, 1040045, Japan, Akihide Yoshimi, MD, PhD, Chief, Division of Cancer RNA Research National Cancer Center Research Institute, 5-1-1 Tsukiji, Chuo-ku, Tokyo, 1040045, Japan.

## Abstract

Alternative pre-mRNA splicing generates extensive transcript diversity, yet the regulatory code that determines how splicing decisions are encoded across the transcriptome remains poorly defined. Splicing outcomes are controlled by combinatorial RNA-binding protein (RBP) interactions and positional context, but how these features are integrated at the transcriptome scale remains unclear. CLIP-based approaches have mapped RBP binding, but directly comparable endogenous maps across multiple RBPs are lacking, limiting inference of global regulatory principles. Here we introduce SCALE-CLIP, an endogenous CLIP framework that integrates CRISPR-Cas9-mediated epitope tagging with long-read-guided read attribution to generate directly comparable RBP binding maps across splicing-regulatory factors. Applied to 23 RBPs, SCALE-CLIP expanded endogenous RBP coverage and, across benchmarked shared factors, increased peak recovery by a median of 12.2-fold relative to ENCODE eCLIP while preserving specificity and reproducibility. We define a transcriptome-wide positional and combinatorial code for alternative splicing, in which binding position is a primary determinant of regulatory outcome: SRSF binding within alternative exons promotes inclusion, whereas binding on flanking exons drives exon skipping. Higher-order SRSF occupancy further tunes this code, buffering exon inclusion when centered on alternative exons but reinforcing repression when distributed across flanking exons. We also show that m^6^A provides an epitranscriptomic layer that locally enhances SRSF binding and is associated with increased exon inclusion. Together, these results establish a multi-layered RNA-binding logic in which binding position, combinatorial RBP architecture and RNA modification jointly shape splicing outcomes, providing a framework for rational interpretation and modulation of alternative splicing.
