## Supplementary Data 1-7 for "A positional and combinatorial regulatory code for alternative splicing": SD6_reagents.xlsx

### Sheet: 1.knockin_guides_and_donors
sgRNAs
locus	transcript ID	Nuclease	product name	Spacer (guide) sequence (crRNA, 5′→3′)
RBFOX2 N-terminal	NM_001082578.4	Sp.Cas9	Hs.HC9.FCKK2799.AA	GGTCTCACGTCACTTCAGTA
SRSF1 C-teminal	NM_006924.4	Sp.Cas9	Hs.HC9.DSRW8673.AA	GCTCTCGTACATAAGATGAT
SRSF2 C-terminal	NM_003016.4	Sp.Cas9	Hs.HC9.DTFP0021.AA	GACATTACCATTTTCTTAAG
SRSF3 C-terminal	NM_003017.4	Sp.Cas9	Hs.HC9.CFHC3870.AA	GTCGATCTAGGTCAAATGAA
SRSF4 N-terminal	NM_005626.4	Sp.Cas9	Hs.HC9.BBZG5052.AA	CTGCCGTTGCCGGGATGCCG
SRSF5 N-terminal	NM_006925.4	Sp.Cas9	Hs.HC9.DKSM6440.AA	TACTAGCCGGACATCATGAG
SRSF6 C-terminal	NM_006275.6	Sp.Cas9	Hs.HC9.DZDH4247.AA	AGGAGTTCTGAGTTAATCTC
SRSF7 C-terminal	NM_001031684.2	Sp.Cas9	Hs.HC9.BJQW0365.AA	GAGCTTCAGTCCATTCTTTC
SRSF8 N-terminal	NM_032102.4	Sp.Cas9	Hs.HC9.DBMX9302.AA	GCTCTCGGAGCCATGAGCTG
SRSF9 C-terminal	NM_003769.3	Sp.Cas9	Hs.HC9.DGFC3241.AA	TCCCATCACCTGTCTCAGTA
SRSF10 N-terminal	NM_001300937.2	Sp.Cas9	Hs.HC9.BBVV4164.AA	ACGCAGGTAGCGGGACATGG
SRSF11 N-terminal	NM_004768.3	Sp.Cas9	Hs.HC9.BDBX1388.AA	GACGACGGTAGTGTTGCTCA
hnRNPA1 N-terminal	NM_002136.4	Sp.Cas9	Hs.HC9.DDRX2863.AA	CACCTCTGACTTAGACATGA
hnRNPA2B1 N-terminal	NM_002137.4	Sp.Cas9	Hs.HC9.CJSP4934.AA	CAAACCCGTTACCTCCATCG
hnRNPD N-terminal	NM_031370.3	Sp.Cas9	Hs.HC9.BWHT7609.AA	AGACACTAGCACTATGTCGG
hnRNPF C-terminal	NM_001098206.2	Sp.Cas9	Hs.HC9.CVYK5906.AA	CTGACAAGTGTCCATGATGC
hnRNPH1 N-terminal	NM_001364242.2	Sp.Cas9	Hs.HC9.CDHS3957.AA	CGCGTAAGAGACGATGATGT
hnRNPH2 C-terminal	NM_0019597.5	Sp.Cas9	Hs.HC9.FGCJ5761.AA	CTATCAGTCAAACCTTGCTT
hnRNPLL C-terminal	NM_138394.4	Sp.Cas9	Hs.HC9.BJQT0190.AA	TGCTCTTCTCTTCTTATAAA
hnRNPM N-terminal	NM_005968.5	Sp.Cas9	Hs.HC9.DWNL0248.AA	GACGCGGAGAAAATGGCGGC
PCBP1 N-terminal	NM_006196.4	Sp.Cas9	Hs.HC9.BKJN1290.AA	TTCAGTCACACCGGCATCCA
PCBP2 N-terminal	NM_001128911.2	Sp.Cas9	Hs.HC9.DDRJ7446.AA	ACACTGCTCGACATGGACAC
SYNCRIP N-terminal	NM_001159677.2	Sp.Cas9	Hs.HC9.CGHN0987.AA	AAGTCAGTCTTCATTGTAAC
ssODNs
locus	transcript ID	orientation	product name	sequence (5'→3')
RBFOX2 N-terminal	NM_001082578.4	sense	CD.HC9.SPVN1415+	TGGGGGGCTGTCCCATTTGCAGGGGTCTCACGTCACTTCACTTGTCATCGTCGTCTTTGTAGTCGATGTCGTGATCCTTATAATCGCCGTCGTGGTCCTTGTAGTCGTAGGGGGCAAATCGGCTGTAGCCACCTCGGTATAAACTC
SRSF1 C-teminal	NM_006924.4	antisense	CD.HC9.DLXT2364-	ACGCTATTCTCCCCGTCATAGCAGATCTCGCTCTCGTACAGACTACAAGGACCACGACGGCGATTATAAGGATCACGACATCGACTACAAAGACGACGATGACAAGTAAGATGATTGGTGACACTTTTTGTAGAACCCATGTTGTATACAGT
SRSF2 C-terminal	NM_003016.4	antisense	CD.HC9.KBVS4793-	TCCCCCCAAGTCTCCTGAAGAGGAAGGAGCGGTGTCCTCTGACTACAAGGACCACGACGGCGATTATAAGGATCACGACATCGACTACAAAGACGACGATGACAAGTAAGAAAATGGTAATGTCTGGGAATCCGAGACACATAACCC
SRSF3 C-terminal	NM_003017.4	antisense	CD.HC9.FTPD2858-	TAATTTCCTGTACACCACTTCTCTTGCAAACTGTCTTCTACTTGTCATCGTCGTCTTTGTAGTCGATGTCGTGATCCTTATAATCGCCGTCGTGGTCCTTGTAGTCTTTCCTTTCATTTGACCTAGATCGACTAAAAAAAAAAAAAAAAAAAGAA
SRSF4 N-terminal	NM_005626.4	sense	CD.HC9.JPMJ3317+	CCCGGGCCTGGTAGCTCAGGCGGCCGATGTACACCCGCGGCTTGTCATCGTCGTCTTTGTAGTCGATGTCGTGATCCTTATAATCGCCGTCGTGGTCCTTGTAGTCCATCCCGGCAACGGCAGTGATGGCTGGCCCCGGCCCCAGC
SRSF5 N-terminal	NM_006925.4	antisense	CD.HC9.FFCG7124-	CCGCTGGATTTAGTCTCCCGATGAATACCCGACAGCCACTCTTGTCATCGTCGTCTTTGTAGTCGATGTCGTGATCCTTATAATCGCCGTCGTGGTCCTTGTAGTCCATGATGTCCGGCTAGTACTTCCTATTAGAAAGTAATTCAA
SRSF6 C-terminal	NM_006275.6	antisense	CD.HC9.QPVC1687-	AGTGTTCCATAATAATGTGCAAACAAGGAGTTCTGAGTTACTTGTCATCGTCGTCTTTGTAGTCGATGTCGTGATCCTTATAATCGCCGTCGTGGTCCTTGTAGTCATCTCTGGAACTCGACCTGGACCTTGATCTTGACTTTGAGCG
SRSF7 C-terminal	NM_001031684.2	sense	CD.HC9.SNLV3466+	CGCCAGTTCGCGGGGCTCCGGGCCGCCACTCAGAGCTATGGACTACAAGGACCACGACGGCGATTATAAGGATCACGACATCGACTACAAAGACGACGATGACAAGAGCTACGGCCGCCCCCCTCCCGATGTGGAGGGTATGACCTCC
SRSF8 N-terminal	NM_032102.4	sense	CD.HC9.YXJN3807+	CAGCGCCAGTTTCCGGGCCCGGGCTGCTCTCGGAGCCATGGACTACAAGGACCACGACGGCGATTATAAGGATCACGACATCGACTACAAAGACGACGATGACAAGAGCTGCGGCCGCCCCCCTCCCGACGTGGACGGCATGATCACC
SRSF9 C-terminal	NM_003769.3	antisense	CD.HC9.GLPT4841-	CAGGGGTTCCCCACACTACTTCTCTCCTTTCAGGCCCTACGACTACAAGGACCACGACGGCGATTATAAGGATCACGACATCGACTACAAAGACGACGATGACAAGTGAGACAGGTGATGGGAATTTTTTCTTTATTTTTTAGGTT
SRSF10 N-terminal	NM_001300937.2	sense	CD.HC9.VGSN3374+	TGACGAACAGAGACGTGTTGGGGGGACGCAGGTAGCGGGACTTGTCATCGTCGTCTTTGTAGTCGATGTCGTGATCCTTATAATCGCCGTCGTGGTCCTTGTAGTCCATGGCGGCGGCGTGTCTCGGCCGGGCGCACTAACGGGCTCA
SRSF11 N-terminal	NM_004768.3	sense	CD.HC9.STRS2888+	GATGTGTTAAAGCAGGAGCGAGAACCCGAGCAGCGCCATGGACTACAAGGACCACGACGGCGATTATAAGGATCACGACATCGACTACAAAGACGACGATGACAAGAGCAACACTACCGTCGTCCCCAGCACTGCAGGTCCGGGCCC
hnRNPA1 N-terminal	NM_002136.4	antisense	CD.HC9.TTMZ0244-	TTCAAGTGGGAAAGCGCGCCTAACTCACCTCTGACTTAGACTTGTCATCGTCGTCTTTGTAGTCGATGTCGTGATCCTTATAATCGCCGTCGTGGTCCTTGTAGTCCATGACGGCAGGGTGAAGAGAGACTTTAACGATGCTTCTTCG
hnRNPA2B1 N-terminal	NM_002137.4	sense	CD.HC9.XJBV5506+	GCCCTTTTCAATAACTCATTGATTTCAAACCCGTTACCTCCTTGTCATCGTCGTCTTTGTAGTCGATGTCGTGATCCTTATAATCGCCGTCGTGGTCCTTGTAGTCCATCGCGGACTCAGTCGCTTCAGCCCGATTTCCCGCAGCCGA
hnRNPD N-terminal	NM_031370.3	antisense	CD.HC9.JFRG7005-	GTGTAGTCTCGGCGGCAGCGGCGGAGACACTAGCACTATGGACTACAAGGACCACGACGGCGATTATAAGGATCACGACATCGACTACAAAGACGACGATGACAAGTCGGAGGAGCAGTTCGGCGGGGACGGGGCGGCGGCAGCGGC
hnRNPF C-terminal	NM_001098206.2	antisense	CD.HC9.VPSC6750-	ACCCAAGATCACCTGACACCCACCCTGACAAGTGTCCATGGACTACAAGGACCACGACGGCGATTATAAGGATCACGACATCGACTACAAAGACGACGATGACAAGATGCTGGGCCCTGAGGGAGGTGAAGGCTTTGTGGTCAAGCT
hnRNPH1 N-terminal	NM_001364242.2	antisense	CD.HC9.CTFB5774-	TTGCAGTTTGTTTCGACGCCGGACCGCGTAAGAGACGATGGACTACAAGGACCACGACGGCGATTATAAGGATCACGACATCGACTACAAAGACGACGATGACAAGATGTTGGGCACGGAAGGTGGAGAGGGATTCGTGGTGAAGGT
hnRNPH2 C-terminal	NM_0019597.5	antisense	CD.HC9.STJJ0305-	TTATATCTGGAGTAGCTATTTAGTGCTCCTTCTCTACCTACTTGTCATCGTCGTCTTTGTAGTCGATGTCGTGATCCTTATAATCGCCGTCGTGGTCCTTGTAGTCAGCAAGGTTTGACTGATAGTCACTGGAGTTTTCCTGCAGAAC
hnRNPLL C-terminal	NM_138394.4	sense	CD.HC9.ZLFB3671+	TAAAGGTGAACATAAATTCTAACATGCTCTTCTCTTCTTACTTGTCATCGTCGTCTTTGTAGTCGATGTCGTGATCCTTATAATCGCCGTCGTGGTCCTTGTAGTCTAAATGGGATGATGTAGAAAAGCAAAGCTTCAATGTATAGG
hnRNPM N-terminal	NM_005968.5	sense	CD.HC9.RBYY4328+	AGCCCGTTCGCTCACACAAAGCCCAGACGCGGAGAAAATGGACTACAAGGACCACGACGGCGATTATAAGGATCACGACATCGACTACAAAGACGACGATGACAAGGCGGCAGGGGTCGAAGCGGCGGCGGAGGTGGCGGCGACGGAG
PCBP1 N-terminal	NM_006196.4	sense	CD.HC9.XWYC5557+	CGAGCCCAACTCCCCCGAACGCCGCCCGCCGCTCGCCATGGACTACAAGGACCACGACGGCGATTATAAGGATCACGACATCGACTACAAAGACGACGATGACAAGGATGCCGGTGTGACTGAAAGTGGACTAAATGTGACTCTCAC
PCBP2 N-terminal	NM_001128911.2	sense	CD.HC9.JYBF3515+	ACCACTCAAAGTCCAGCTCCCCAGAACACTGCTCGACATGGACTACAAGGACCACGACGGCGATTATAAGGATCACGACATCGACTACAAAGACGACGATGACAAGGACACCGGTGTGATTGAAGGTGGATTAAATGTCACTCTCACC
SYNCRIP N-terminal	NM_001159677.2	sense	CD.HC9.YCMJ7439+	CAAGCTTCTGGTGTAATCCCACATAGCAAGTCAGTCTTCACTTGTCATCGTCGTCTTTGTAGTCGATGTCGTGATCCTTATAATCGCCGTCGTGGTCCTTGTAGTCTTGTAACAGGTCAGGACCGGCCTCGACCCCTTTTCCCTGCTAGC

### Sheet: 2.siRNAs
Target gene	Product name (Vendor)	Catalog # / ID
Negative Control No. 1	Silencer Select (Invitrogen)	4390844
RBFOX2	Silencer Select (Invitrogen)	s24049
SRSF1	Silencer Select (Invitrogen)	s12726
SRSF10	Silencer Select (Invitrogen)	s57795
SRSF11	Silencer Select (Invitrogen)	s17770
SRSF3	Silencer Select (Invitrogen)	s12732
SRSF5	Silencer Select (Invitrogen)	s12739
SRSF9	Silencer Select (Invitrogen)	s16546
FUS	Silencer Select (Invitrogen)	s5403
hnRNPA2B1	Silencer Select (Invitrogen)	s6714
hnRNPC	Silencer Select (Invitrogen)	s6719
hnRNPD	Silencer Select (Invitrogen)	s6723
hnRNPF	Silencer Select (Invitrogen)	s230280
hnRNPH1	Silencer Select (Invitrogen)	s6728
hnRNPH2	Silencer Select (Invitrogen)	s6732
hnRNPK	Silencer Select (Invitrogen)	s6737
hnRNPL	Silencer Select (Invitrogen)	s6741
hnRNPLL	Silencer Select (Invitrogen)	s41042
hnRNPM	Silencer Select (Invitrogen)	s9261
hnRNPU	Silencer Select (Invitrogen)	a6743
PCBP1	Silencer Select (Invitrogen)	s10095
PCBP2	Silencer Select (Invitrogen)	s10097
PTBP1	Silencer Select (Invitrogen)	s11435
SYNCRIP	Silencer Select (Invitrogen)	s20563
Negative Control DsiRNA	DsiRNA (IDT)	51-01-14-04
SRSF2	DsiRNA (IDT)	hs.Ri.SRSF2.13.2
SRSF4	DsiRNA (IDT)	hs.Ri.SRSF4.13.1
SRSF6	DsiRNA (IDT)	hs.Ri.SRSF6.13.2
SRSF7	DsiRNA (IDT)	hs.Ri.SRSF7.13.2
SRSF8	DsiRNA (IDT)	hs.Ri.SRSF8.13.3
WTAP	DsiRNA (IDT)	hs.Ri.WTAP.13.2
hnRNPA1	siGENOME, SMARTPool (Dharmacon)	M-008221-02-0005
siGENOME Non-Targeting siRNA Control Pool#1	siGENOME, SMARTPool (Dharmacon)	D-001206-13-05

### Sheet: 3.primers
PCR primers used for validating 3xFLAG-tag knock-in
locus	Forward primer	Reverse primer
RBFOX2 N-terminal	GAGCGAGTGCTCATCACGAC	AGCTCCGACTCCCGCTTCAT
SRSF1 C-teminal	AGCAGGAGTCGCAGTTACTC	GTAGATGTTAGGAGCAAGGG
SRSF2 C-terminal	GTCTCGGTCCAGGAGTCCTC	GGTGAGTAACCTCCGAGCAG
SRSF3 C-terminal	CTGTCTTCTAAGCCATAAAT	AACCATAGAGAATTACACCT
SRSF4 N-terminal	TCTCTCCGGTTACCTTCCGC	CCACCACCTATGGGGTCTGT
SRSF5 N-terminal	TAGAGGCTCTGTTGGCAATC	ACTCTACCTACTTAGCAGAT
SRSF6 C-terminal	TCGGGGCTCCCATTCACATT	GCCACCATTTCCTTAGAGCCT
SRSF7 C-terminal	GGCCACCTTTGAAGTTATTG	TTCAAGACTTAACCAACACC
SRSF8 N-terminal	AACTCGGAAGTTGCTGCTCC	GTCGTGAAAGCGGACGAAAG
SRSF9 C-terminal	GCTTATTCTTCTGGCTCTGA	GCACAAAGCAGCTCAGTTAA
SRSF10 N-terminal	TAAGAGGCACCGCAAGAAGC	ACCCGCCATCTTCACTCCGT
SRSF11 N-terminal	AGTGTCGTGGTTGGAGGCGA	AAGAGGCGCAGTTCGTCGAT
hnRNPA1 N-terminal	TCTACCAATGCCGAAAGCGA	AGGAACTGTAGAATGGGCTG
hnRNPA2B1 N-terminal	CAGTTCTCACTACAGCGCCA	GACTTCCACTGAGGCGCCAA
hnRNPD N-terminal	GGATTACTTTGCTGCTAGTT	TTCTTACTGGCGTCAATCTT
hnRNPF C-terminal	TCTTAATGTCTTGCTACCTC	CATCATGAATCGTGCAGTCA
hnRNPH1 N-terminal	AGGCGAAGGACAGCTTAATT	CCTAGTTCTAACTCACCAGA
hnRNPH2 C-terminal	AATTCTACTGCAGGAACAAG	CCATTTACCAATCATACTGG
hnRNPLL C-terminal	TCTGATACTTCAAGGTGATC	AAGTAAGCAAGGCAACATGA
hnRNPM N-terminal	AGAGAGAAGCGATCAACAGC	AAGGACCGTGGGATACTCAC
PCBP1 N-terminal	TTTGGGCCTACACCTCCCCT	ACTCTCCTCGCGGATCCTCTT
PCBP2 N-terminal	AAGTCTGACATACTGTCATT	CATTAGGGAAATGTGCTAAA
SYNCRIP N-terminal	TACCATGTTAAGGCTTGTCT	TCTGCAATAGAATATGCTCC
PCR primers used for qPCR
Target gene	Forward primer	Reverse primer
FUS	GACAGCAGAGTTACAGTGGTTATAG	GGCTCTGGCCATAAGAAGAATAG
GAPDH	AGCAAGAGCACAAGAGGAAG	GGTTGAGCACAGGGTACTTT
hnRNPA1	GACCATGACTCCGTGGATAAG	GACCTCTTTGGCTGGATGAA
hnRNPA2B1	CCAGGACCAGGAAGTAACTTTAG	CCTCCTCTTCCTCCTCCATAA
hnRNPC	TGGGCTGCTCTGTTCATAAG	GCTCTGCAGCCAGGTTAATA
hnRNPD	TTTGGTGAGGTGGAATCCATAG	CAGAACCCACGCCTCTTATT
hnRNPF	GGGAAACACAAGGAGAGGATAG	CTCCTGGCTGCTCTTAAACA
hnRNPH1	GGCTATGGATTTGGGTCAGATAG	CCTGTTGTGCTCTGGAAAGTAG
hnRNPH2	AGAAACCATGGGACACAGATAC	GTTGGCAGTATCAGGGCTATT
hnRNPK	CCAGAAGAAACCTTCCCTAACA	GCAGGGCGTTTACCAAATTC
hnRNPL	GACCGAGTCTTCAATGTCTTCT	GTTGTTGTTGAGGTGGGTAATG
hnRNPLL	GGAGAACACCCTTCTTCGTTTAG	GAGGAAGAAGCCTGTGGTAATG
hnRNPM	GGAAGACTTGGAAGCACAGTAT	CACCACACCAGCCATACTAAA
hnRNPU	CAGAACAGAAAGGCGGAGATAA	GAGGAGATTTGGCTCTGCTATAC
PCBP1	CTCTCACCATTCGGCTTCTTAT	TTCCCAATGATGCTTCCTACTT
PCBP2	CTTTGGCTGGACCCACTAAT	CAGCTGTGCTATTGGTCATAGA
PTBP1	GACGGCATTGTCCCAGATATAG	GGTCCGTTAGTGACACAAGTAG
RBFOX2	GGAGGAAGGAGAGACATTAGGA	CAGTCATTCAGCACCAGATACA
SRSF1	TCTACAAATACGGCGCTATCC	CAGACGGTACCCATCGTAATC
SRSF10	GACGTTCTAGAAGCCGAAGTTAT	CTTCCAGTCGGTCTACTGTTTC
SRSF11	CGTACCATATGCAGAAGGAGTT	CCAATCTGGGTAAGTGGGTTAG
SRSF2	CTGCGGTCTCCTGTTTGATAA	GGAGGATCAGCCAAATCAGTTA
SRSF3	GCAGATCTCCAAGAAGGAGAAG	GATCGACTACGAGACCTAGAGAA
SRSF4	CCTTTGTGGTGAGCGAGTAA	CTCGGCCACTTCTTCTATAACC
SRSF5	CGCAGACCTCGAAATGATAGA	CCAGCTGACTCTTGAGGATAAA
SRSF5	GGATGCACACCGACCTAAAT	AGTCACCATAAGAGGCAAACTC
SRSF6	CCGTTCTAGATCTCGCTCAAAG	TTGCAGAAGAGGCCAAGTATAA
SRSF7	GAGGAGAAACCAAGGTGTATGT	TCGAATTCCACAAAGGCAAATC
SRSF8	TGGATGACGGTGCTGTTTAG	GATGACTGACCCACTATCAAGG
SRSF9	CGAGATGCAGAGGATGCTATTT	CTTCTTGTAGGAGGCCCATTC
SYNCRIP	CGATACCATCGGACAGGATTTC	ATGGGCTCTTCAGTACCATTTC
WTAP	AATCCAGTACCTCAAGCAAGTC	AGTCTGTTCCAGTTCACCTTTC
PCR primers used for RT-PCR
Target gene	Forward primer	Reverse primer
EZH2	TCATGCAACACCCAACACTTA	CAGAGGAGCTCGAAGTTTCA
CSPP1	TGATTATGGATTAAGTTTACCAC	CTCAGTACTCTTTTCCACCT
STX16	TTCAGTATGATGTTGGCCGG	CCGATGGTAAAGAGTGTTATCG
YDJC	GGAGCTCGAGGCCCAACT	CGCTCCCAAGAGCAAGAGA
SETD5	CAGAAGCCAAGTCTATTCCA	ATAAGGCAGTCCTCGACACC

### Sheet: 4.RNA_oligos
direct binding assay
Target gene	name	Sequence (5'-3')	Ordered sequence
	oMY210	5'-Biotin-CCGAAG(m6A)CTT-3'	/5Biosg/rCrCrGrArArG/iN6Me-rA/rCTT
oligo pull-down assay with ASO transfection
Target gene	name	Sequence (5'-3')	Ordered sequence
EZH2	oMY302	5'-Biotin-UAUAUAUUGCCUGUUGGAUUUUGGACAGAAGAUUCAUUGATT-3′	/5Biosg/rUrArUrArUrArUrUrGrCrCrUrGrUrUrGrGrArUrUrUrUrGrGrArCrArGrArArGrArUrUrCrArUrUrGrATT
CSPP1	oMY348	5'-Biotin-AACUUGAACGUAACAAAGAAUAAAUCAGUTT-3'	/5Biosg/rArArCrUrUrGrArArCrGrUrArArCrArArArGrArArUrArCrArArUrCrArGrUTT
oligo pull-down assay with and without m6A
Target gene	name	Sequence (5'-3')	Ordered sequence
YDJC	oMY333	5'-Biotin-CCCCCACGCACGCGGACGGGCACCAGCACGTT	/5Biosg/rCrC rCrCrC rArCrG rCrArC rGrCrG rGrArC rGrGrG rCrArC rCrArG rCrArC rGTT
YDJC	oMY334	5'-Biotin-CCCCCACGCACGCGG (m6A) CGGGCACCAGCACGTT	/5Biosg/rCrC rCrCrC rArCrG rCrArC rGrCrG rG/iN6Me-rA/rC rGrGrG rCrArC rCrArG rCrArC rGTT
KAT6A	oMY335	5'-Biotin-GUGAAAGGAGGAAGGACUUAGGCCAGAAAATT	/5Biosg/rGrUrGrArArArGrGrArGrGrArArGrGrArCrUrUrArGrGrCrCrArGrArArArATT
KAT6A	oMY336	5'-Biotin-GUGAAAGGAGGAAGG (m6A) CUUAGGCCAGAAAATT	/5Biosg/rGrUrGrArArArGrGrArGrGrArArGrG/iN6Me-rA/rCrUrUrArGrGrCrCrArGrArArArATT
NUMA1	oMY337	5'-Biotin-CCUGCUGGCAGAGGAGAACCGGGTT	/5Biosg/rCrCrUrGrCrUrGrGrCrArGrArGrGrArGrArArCrCrGrGrGTT
NUMA1	oMY338	5'-Biotin-CCUGCUGGCAGAGGAGA (m6A) CCGGGTT	/5Biosg/rCrCrUrGrCrUrGrGrCrArGrArGrGrArGrA/iN6Me-rA/rCrCrGrGrGTT
AKNA	oMY339	5'-Biotin-CCAGCUCGGAGACUGAGAUCCGCUGTT	/5Biosg/rCrCrArGrCrUrCrGrGrArGrArCrUrGrArGrArUrCrCrGrCrUrGTT
AKNA	oMY340	5'-Biotin-CCAGCUCGGAG (m6A) CUGAGAUCCGCUGTT	/5Biosg/rCrCrArGrCrUrCrGrGrArG/iN6Me-rA/rCrUrGrArGrArUrCrCrGrCrUrGTT

### Sheet: 5.ASOs
Antisense oligonucleotide (ASO)
Target gene	name	Sequence (5'-3')	Ordered sequence
Nontargeting	oMY252	TTAGCATGTCCTGCCAGCTGTTCT	/52MOErT/*/i2MOErT/*/i2MOErA/*/i2MOErG/*/i2MOErC/*/i2MOErA/*/i2MOErT/*/i2MOErG/*/i2MOErT/*/i2MOErC/*/i2MOErC/*/i2MOErT/*/i2MOErG/*/i2MOErC/*/i2MOErC/*/i2MOErA/*/i2MOErG/*/i2MOErC/*/i2MOErT/*/i2MOErG/*/i2MOErT/*/i2MOErT/*/i2MOErC/*/32MOErT/
EZH2	oMY250	TTAGCATGTCCTGCCAGCTGTTCT	/52MOErA/*/i2MOErT/*/i2MOErG/*/i2MOErA/*/i2MOErA/*/i2MOErT/*/i2MOErC/*/i2MOErT/*/i2MOErT/*/i2MOErC/*/i2MOErT/*/i2MOErG/*/i2MOErT/*/i2MOErC/*/i2MOErC/*/i2MOErA/*/i2MOErA/*/i2MOErA/*/i2MOErA/*/i2MOErT/*/i2MOErC/*/i2MOErC/*/i2MOErA/*/32MOErA/
EZH2	oMY251	AATCTTCTGTCCAAAATCCAACAG	/52MOErA/*/i2MOErA/*/i2MOErT/*/i2MOErC/*/i2MOErT/*/i2MOErT/*/i2MOErC/*/i2MOErT/*/i2MOErG/*/i2MOErT/*/i2MOErC/*/i2MOErC/*/i2MOErA/*/i2MOErA/*/i2MOErA/*/i2MOErA/*/i2MOErT/*/i2MOErC/*/i2MOErC/*/i2MOErA/*/i2MOErA/*/i2MOErC/*/i2MOErA/*/32MOErG/
STX16	oMY267	GTTCCTCTTCGCTGCTGTCATCCA	/52MOErG/*/i2MOErT/*/i2MOErT/*/i2MOErC/*/i2MOErC/*/i2MOErT/*/i2MOErC/*/i2MOErT/*/i2MOErT/*/i2MOErC/*/i2MOErG/*/i2MOErC/*/i2MOErT/*/i2MOErG/*/i2MOErC/*/i2MOErT/*/i2MOErG/*/i2MOErT/*/i2MOErC/*/i2MOErA/*/i2MOErT/*/i2MOErC/*/i2MOErC/*/32MOErA/
STX16	oMY268	GGCCAATTCTTTCATCTTCTGCTT	/52MOErG/*/i2MOErG/*/i2MOErC/*/i2MOErC/*/i2MOErA/*/i2MOErA/*/i2MOErT/*/i2MOErT/*/i2MOErC/*/i2MOErT/*/i2MOErT/*/i2MOErT/*/i2MOErC/*/i2MOErA/*/i2MOErT/*/i2MOErC/*/i2MOErT/*/i2MOErT/*/i2MOErC/*/i2MOErT/*/i2MOErG/*/i2MOErC/*/i2MOErT/*/32MOErT/
CSPP1	oMY261	GTTTCTTCCGTTCATAGTCTTCTCCA	/52MOErG/*/i2MOErT/*/i2MOErT/*/i2MOErT/*/i2MOErC/*/i2MOErT/*/i2MOErT/*/i2MOErC/*/i2MOErC/*/i2MOErG/*/i2MOErT/*/i2MOErT/*/i2MOErC/*/i2MOErA/*/i2MOErT/*/i2MOErA/*/i2MOErG/*/i2MOErT/*/i2MOErC/*/i2MOErT/*/i2MOErT/*/i2MOErC/*/i2MOErT/*/i2MOErC/*/i2MOErC/*/32MOErA/
CSPP1	oMY262	AATTCTTCTTTTAATTTATGTTTC	/52MOErA/*/i2MOErA/*/i2MOErT/*/i2MOErT/*/i2MOErC/*/i2MOErT/*/i2MOErT/*/i2MOErC/*/i2MOErT/*/i2MOErT/*/i2MOErT/*/i2MOErT/*/i2MOErA/*/i2MOErA/*/i2MOErT/*/i2MOErT/*/i2MOErT/*/i2MOErA/*/i2MOErT/*/i2MOErG/*/i2MOErT/*/i2MOErT/*/i2MOErT/*/32MOErC/
CSPP1	oMY263	ACTTTTCACTGGATTCTTCCTTAC	/52MOErA/*/i2MOErC/*/i2MOErT/*/i2MOErT/*/i2MOErT/*/i2MOErT/*/i2MOErC/*/i2MOErA/*/i2MOErC/*/i2MOErT/*/i2MOErG/*/i2MOErG/*/i2MOErA/*/i2MOErT/*/i2MOErT/*/i2MOErC/*/i2MOErT/*/i2MOErT/*/i2MOErC/*/i2MOErC/*/i2MOErT/*/i2MOErT/*/i2MOErA/*/32MOErC/
CSPP1	oMY264	GATTGTATTCTTTGTTACGTTCAA	/52MOErG/*/i2MOErA/*/i2MOErT/*/i2MOErT/*/i2MOErG/*/i2MOErT/*/i2MOErA/*/i2MOErT/*/i2MOErT/*/i2MOErC/*/i2MOErT/*/i2MOErT/*/i2MOErT/*/i2MOErG/*/i2MOErT/*/i2MOErT/*/i2MOErA/*/i2MOErC/*/i2MOErG/*/i2MOErT/*/i2MOErT/*/i2MOErC/*/i2MOErA/*/32MOErA/
SETD5	oMY311	ACACGCTCTTCTCATTAACTGCTG	/52MOErA/*/i2MOErC/*/i2MOErA/*/i2MOErC/*/i2MOErG/*/i2MOErC/*/i2MOErT/*/i2MOErC/*/i2MOErT/*/i2MOErT/*/i2MOErC/*/i2MOErT/*/i2MOErC/*/i2MOErA/*/i2MOErT/*/i2MOErT/*/i2MOErA/*/i2MOErA/*/i2MOErC/*/i2MOErT/*/i2MOErG/*/i2MOErC/*/i2MOErT/*/32MOErG/
YDJC	oMY313	GCTGGTGCCCGTCCGCGTGCGTGG	/52MOErG/*/i2MOErC/*/i2MOErT/*/i2MOErG/*/i2MOErG/*/i2MOErT/*/i2MOErG/*/i2MOErC/*/i2MOErC/*/i2MOErC/*/i2MOErG/*/i2MOErT/*/i2MOErC/*/i2MOErC/*/i2MOErG/*/i2MOErC/*/i2MOErG/*/i2MOErT/*/i2MOErG/*/i2MOErC/*/i2MOErG/*/i2MOErT/*/i2MOErG/*/32MOErG/
* Chemistry: 2′-MOE (all residues), PS backbone (all linkages)
* Vendor: IDT
