## Supplementary Data 1-7 for "A positional and combinatorial regulatory code for alternative splicing": SD7_external_resources.xlsx

### Sheet: ENCODE
dataset source	assay	biosample	RBP	IP or input	replicate	read type	read used	accession	url
ENCODE	eCLIP-seq	K562	SRSF9	IP	1	SE	SE	ENCFF826EHK	https://www.encodeproject.org/files/ENCFF826EHK/@@download/ENCFF826EHK.fastq.gz
ENCODE	eCLIP-seq	K562	SRSF9	IP	2	SE	SE	ENCFF460RIG	https://www.encodeproject.org/files/ENCFF460RIG/@@download/ENCFF460RIG.fastq.gz
ENCODE	eCLIP-seq	K562	SRSF9	input	1	SE	SE	ENCFF447ZUQ	https://www.encodeproject.org/files/ENCFF447ZUQ/@@download/ENCFF447ZUQ.fastq.gz
ENCODE	eCLIP-seq	K562	SRSF9	input	2	SE	SE	ENCFF120HCK	https://www.encodeproject.org/files/ENCFF120HCK/@@download/ENCFF120HCK.fastq.gz
ENCODE	eCLIP-seq	K562	SRSF1	IP	1	SE	SE	ENCFF512IIH	https://www.encodeproject.org/files/ENCFF512IIH/@@download/ENCFF512IIH.fastq.gz
ENCODE	eCLIP-seq	K562	SRSF1	IP	2	SE	SE	ENCFF882KLC	https://www.encodeproject.org/files/ENCFF882KLC/@@download/ENCFF882KLC.fastq.gz
ENCODE	eCLIP-seq	K562	SRSF1	input	1	SE	SE	ENCFF768ZBD	https://www.encodeproject.org/files/ENCFF768ZBD/@@download/ENCFF768ZBD.fastq.gz
ENCODE	eCLIP-seq	K562	SRSF1	input	2	SE	SE	ENCFF354CYD	https://www.encodeproject.org/files/ENCFF354CYD/@@download/ENCFF354CYD.fastq.gz
ENCODE	eCLIP-seq	K562	SRSF7	IP	1	PE	read2	ENCFF447CPA	https://www.encodeproject.org/files/ENCFF447CPA/@@download/ENCFF447CPA.fastq.gz
ENCODE	eCLIP-seq	K562	SRSF7	IP	2	PE	read2	ENCFF931PJS	https://www.encodeproject.org/files/ENCFF931PJS/@@download/ENCFF931PJS.fastq.gz
ENCODE	eCLIP-seq	K562	SRSF7	input		PE	read2	ENCFF770WMT	https://www.encodeproject.org/files/ENCFF770WMT/@@download/ENCFF770WMT.fastq.gz
ENCODE	eCLIP-seq	K562	hnRNPK	IP	1	SE	SE	ENCFF935EPG	https://www.encodeproject.org/files/ENCFF935EPG/@@download/ENCFF935EPG.fastq.gz
ENCODE	eCLIP-seq	K562	hnRNPK	IP	2	SE	SE	ENCFF244ZIB	https://www.encodeproject.org/files/ENCFF244ZIB/@@download/ENCFF244ZIB.fastq.gz
ENCODE	eCLIP-seq	K562	hnRNPK	input	1	SE	SE	ENCFF560DED	https://www.encodeproject.org/files/ENCFF560DED/@@download/ENCFF560DED.fastq.gz
ENCODE	eCLIP-seq	K562	hnRNPK	input	2	SE	SE	ENCFF398TVO	https://www.encodeproject.org/files/ENCFF398TVO/@@download/ENCFF398TVO.fastq.gz
ENCODE	eCLIP-seq	K562	hnRNPL	IP	1	PE	read2	ENCFF669YDE	https://www.encodeproject.org/files/ENCFF669YDE/@@download/ENCFF669YDE.fastq.gz
ENCODE	eCLIP-seq	K562	hnRNPL	IP	2	PE	read2	ENCFF549QWD	https://www.encodeproject.org/files/ENCFF549QWD/@@download/ENCFF549QWD.fastq.gz
ENCODE	eCLIP-seq	K562	hnRNPL	input		PE	read2	ENCFF862OAB	https://www.encodeproject.org/files/ENCFF862OAB/@@download/ENCFF862OAB.fastq.gz
ENCODE	eCLIP-seq	K562	hnRNPC	IP	1	PE	read2	ENCFF149LRA	https://www.encodeproject.org/files/ENCFF149LRA/@@download/ENCFF149LRA.fastq.gz
ENCODE	eCLIP-seq	K562	hnRNPC	IP	2	PE	read2	ENCFF669MUY	https://www.encodeproject.org/files/ENCFF669MUY/@@download/ENCFF669MUY.fastq.gz
ENCODE	eCLIP-seq	K562	hnRNPC	input		PE	read2	ENCFF143NLE	https://www.encodeproject.org/files/ENCFF143NLE/@@download/ENCFF143NLE.fastq.gz
ENCODE	eCLIP-seq	K562	hnRNPU	IP	1	PE	read2	ENCFF253HOY	https://www.encodeproject.org/files/ENCFF253HOY/@@download/ENCFF253HOY.fastq.gz
ENCODE	eCLIP-seq	K562	hnRNPU	IP	2	PE	read2	ENCFF145OZZ	https://www.encodeproject.org/files/ENCFF145OZZ/@@download/ENCFF145OZZ.fastq.gz
ENCODE	eCLIP-seq	K562	hnRNPU	input		PE	read2	ENCFF300GEY	https://www.encodeproject.org/files/ENCFF300GEY/@@download/ENCFF300GEY.fastq.gz
ENCODE	eCLIP-seq	K562	hnRNPA1	IP	1	PE	read2	ENCFF546OAU	https://www.encodeproject.org/files/ENCFF546OAU/@@download/ENCFF546OAU.fastq.gz
ENCODE	eCLIP-seq	K562	hnRNPA1	IP	2	PE	read2	ENCFF850NCY	https://www.encodeproject.org/files/ENCFF850NCY/@@download/ENCFF850NCY.fastq.gz
ENCODE	eCLIP-seq	K562	hnRNPA1	input		PE	read2	ENCFF872NAM	https://www.encodeproject.org/files/ENCFF872NAM/@@download/ENCFF872NAM.fastq.gz
ENCODE	eCLIP-seq	K562	hnRNPM	IP	1	PE	read2	ENCFF024KBB	https://www.encodeproject.org/files/ENCFF024KBB/@@download/ENCFF024KBB.fastq.gz
ENCODE	eCLIP-seq	K562	hnRNPM	IP	2	PE	read2	ENCFF315KYY	https://www.encodeproject.org/files/ENCFF315KYY/@@download/ENCFF315KYY.fastq.gz
ENCODE	eCLIP-seq	K562	hnRNPM	input		PE	read2	ENCFF589IKK	https://www.encodeproject.org/files/ENCFF589IKK/@@download/ENCFF589IKK.fastq.gz
ENCODE	eCLIP-seq	K562	PCBP1	IP	1	PE	read2	ENCFF795GKY	https://www.encodeproject.org/files/ENCFF795GKY/@@download/ENCFF795GKY.fastq.gz
ENCODE	eCLIP-seq	K562	PCBP1	IP	2	PE	read2	ENCFF466YKR	https://www.encodeproject.org/files/ENCFF466YKR/@@download/ENCFF466YKR.fastq.gz
ENCODE	eCLIP-seq	K562	PCBP1	input		PE	read2	ENCFF747VRT	https://www.encodeproject.org/files/ENCFF747VRT/@@download/ENCFF747VRT.fastq.gz
ENCODE	eCLIP-seq	K562	PTBP1	IP	1	PE	read2	ENCFF689XJE	https://www.encodeproject.org/files/ENCFF689XJE/@@download/ENCFF689XJE.fastq.gz
ENCODE	eCLIP-seq	K562	PTBP1	IP	2	PE	read2	ENCFF273VIJ	https://www.encodeproject.org/files/ENCFF273VIJ/@@download/ENCFF273VIJ.fastq.gz
ENCODE	eCLIP-seq	K562	PTBP1	input		PE	read2	ENCFF960RXN	https://www.encodeproject.org/files/ENCFF960RXN/@@download/ENCFF960RXN.fastq.gz
ENCODE	eCLIP-seq	K562	FUS	IP	1	PE	read2	ENCFF841ZLV	https://www.encodeproject.org/files/ENCFF841ZLV/@@download/ENCFF841ZLV.fastq.gz
ENCODE	eCLIP-seq	K562	FUS	IP	2	PE	read2	ENCFF554AWP	https://www.encodeproject.org/files/ENCFF554AWP/@@download/ENCFF554AWP.fastq.gz
ENCODE	eCLIP-seq	K562	FUS	input		PE	read2	ENCFF084ZXT	https://www.encodeproject.org/files/ENCFF084ZXT/@@download/ENCFF084ZXT.fastq.gz
ENCODE	eCLIP-seq	K562	RBFOX2	IP	1	PE	read2	ENCFF462CMF	https://www.encodeproject.org/files/ENCFF462CMF/@@download/ENCFF462CMF.fastq.gz
ENCODE	eCLIP-seq	K562	RBFOX2	IP	2	PE	read2	ENCFF942TPA	https://www.encodeproject.org/files/ENCFF942TPA/@@download/ENCFF942TPA.fastq.gz
ENCODE	eCLIP-seq	K562	RBFOX2	input		PE	read2	ENCFF492QZU	https://www.encodeproject.org/files/ENCFF492QZU/@@download/ENCFF492QZU.fastq.gz
ENCODE	eCLIP-seq	K562	U2AF1	IP	1	PE	read2	ENCFF663SQD	https://www.encodeproject.org/files/ENCFF663SQD/@@download/ENCFF663SQD.fastq.gz
ENCODE	eCLIP-seq	K562	U2AF1	IP	2	PE	read2	ENCFF208AKL	https://www.encodeproject.org/files/ENCFF208AKL/@@download/ENCFF208AKL.fastq.gz
ENCODE	eCLIP-seq	K562	U2AF1	input		PE	read2	ENCFF690PIW	https://www.encodeproject.org/files/ENCFF690PIW/@@download/ENCFF690PIW.fastq.gz
ENCODE	eCLIP-seq	K562	U2AF2	IP	1	PE	read2	ENCFF886IXX	https://www.encodeproject.org/files/ENCFF886IXX/@@download/ENCFF886IXX.fastq.gz
ENCODE	eCLIP-seq	K562	U2AF2	IP	2	PE	read2	ENCFF708UWK	https://www.encodeproject.org/files/ENCFF708UWK/@@download/ENCFF708UWK.fastq.gz
ENCODE	eCLIP-seq	K562	U2AF2	input		PE	read2	ENCFF303MYY	https://www.encodeproject.org/files/ENCFF303MYY/@@download/ENCFF303MYY.fastq.gz
ENCODE	eCLIP-seq	K562	RBM15	IP	1	PE	read2	ENCFF452DMI	https://www.encodeproject.org/files/ENCFF452DMI/@@download/ENCFF452DMI.fastq.gz
ENCODE	eCLIP-seq	K562	RBM15	IP	2	PE	read2	ENCFF418DFE	https://www.encodeproject.org/files/ENCFF418DFE/@@download/ENCFF418DFE.fastq.gz
ENCODE	eCLIP-seq	K562	RBM15	input		PE	read2	ENCFF933ORH	https://www.encodeproject.org/files/ENCFF933ORH/@@download/ENCFF933ORH.fastq.gz
ENCODE	eCLIP-seq	K562	RBM22	IP	1	PE	read2	ENCFF999SQE	https://www.encodeproject.org/files/ENCFF999SQE/@@download/ENCFF999SQE.fastq.gz
ENCODE	eCLIP-seq	K562	RBM22	IP	2	PE	read2	ENCFF080OLT	https://www.encodeproject.org/files/ENCFF080OLT/@@download/ENCFF080OLT.fastq.gz
ENCODE	eCLIP-seq	K562	RBM22	input		PE	read2	ENCFF135PIG	https://www.encodeproject.org/files/ENCFF135PIG/@@download/ENCFF135PIG.fastq.gz
ENCODE	eCLIP-seq	K562	SF3B1	IP	1	PE	read2	ENCFF763CZN	https://www.encodeproject.org/files/ENCFF763CZN/@@download/ENCFF763CZN.fastq.gz
ENCODE	eCLIP-seq	K562	SF3B1	IP	2	PE	read2	ENCFF151JUN	https://www.encodeproject.org/files/ENCFF151JUN/@@download/ENCFF151JUN.fastq.gz
ENCODE	eCLIP-seq	K562	SF3B1	input		PE	read2	ENCFF185ZHX	https://www.encodeproject.org/files/ENCFF185ZHX/@@download/ENCFF185ZHX.fastq.gz
ENCODE	eCLIP-seq	K562	SF3B4	IP	1	PE	read2	ENCFF063MAF	https://www.encodeproject.org/files/ENCFF063MAF/@@download/ENCFF063MAF.fastq.gz
ENCODE	eCLIP-seq	K562	SF3B4	IP	2	PE	read2	ENCFF900YPE	https://www.encodeproject.org/files/ENCFF900YPE/@@download/ENCFF900YPE.fastq.gz
ENCODE	eCLIP-seq	K562	SF3B4	input		PE	read2	ENCFF802HAI	https://www.encodeproject.org/files/ENCFF802HAI/@@download/ENCFF802HAI.fastq.gz

### Sheet: others
Dataset accession	sample accession	Assay	Biosample	File name	Project
GSE205709	GSM6219613	MeRIP-seq	K562	GSM6219613_K562-m6A-r1_peaks.narrowPeak.gz	Dou X, et al.
GSE205709	GSM6219614	MeRIP-seq	K562	GSM6219614_K562-m6A-r2_peaks.narrowPeak.gz	Dou X, et al.
